# TET2-driven activation of AGO2 links epigenetic remodeling to myeloid commitment and leukemia

**DOI:** 10.64898/2026.04.23.719229

**Authors:** Aleksey Lazarenkov, Gemma Valcárcel, Alba Martinez, Clara Berenguer, Anna V. López-Rubio, Mireia Obiols, Claudia Fontanet, Juan José Rodríguez-Sevilla, Gregoire Stik, Irmela Jeremias, Pablo Menendez, José Luis Sardina

## Abstract

DNA methylation dynamics shape hematopoietic differentiation and leukemogenesis; yet how the dioxygenase TET2—frequently mutated in myeloid malignancies—directs lineage-specific regulatory programs remains unclear. Here, we integrated DNA methylation, chromatin accessibility, 3D genome architecture, transcriptional profiling, and TET2 chromatin occupancy to define TET2-dependent control of human myeloid commitment. We found that TET2-bound regulatory regions gain short- and long-range chromatin interactions and that a distinct subset of distal, enhancer-enriched sites undergoes TET2-driven demethylation and activation. Among these, we identified an *AGO2* myeloid-specific intragenic enhancer that is frequently hypermethylated in TET2-mutant AML patients. *AGO2* expression stratifies patient survival, and AGO2 depletion abrogates leukemic engraftment *in vivo*. These findings uncover a TET2–AGO2 regulatory axis that integrates epigenetic remodeling, 3D genome reorganization, and leukemic fitness, and they highlight AGO2 as a potential biomarker and therapeutic target in myeloid leukemia.
