## Supplemental Tables for "TET2-driven activation of AGO2 links epigenetic remodeling to myeloid commitment and leukemia"

### Sheet: Table_1
Supplementary Table 1. List of high-confident catalytic TET2 targets
Gene Name	chr	start	end	DNAm_B-cell	DNAm_24-hpi	DNAm_96-hpi	DNAm_B-iMac
HDAC9	chr7	18639083	18639368	0.933333	0.909091	0	0
FKBP15	chr9	113187940	113188657	0.949206	0.960476	0.303718	0.205273
SNX11	chr17	48113245	48113605	0.891148	0.927251	0.401471	0.237879
NDRG1	chr8	133245659	133246391	0.888424	0.827956	0.36211	0.259075
LHFPL2	chr5	78529463	78529952	0.800863	0.819951	0.24157	0.187747
NAGK	chr2	71065207	71065597	0.584804	0.582876	0.152083	0.022727
TOM1	chr22	35301485	35301923	0.759368	0.661342	0.294053	0.216857
PCBP1-AS1	chr2	70043440	70043841	0.833333	0.654395	0.267753	0.30153
SH3BP5L	chr1	248816967	248817394	0.730093	0.559944	0.334536	0.201153
PLB1	chr2	28463990	28464259	0.58631	0.355556	0.097619	0.15
TMCC3	chr12	94675999	94676419	0.550224	0.550548	0.339331	0.125408
STXBP2	chr19	7656974	7657404	0.876124	0.880152	0.452864	0.524957
IFNGR2	chr21	33402220	33402848	0.771508	0.772704	0.490999	0.421286
FGL1	chr8	17907704	17908155	0.403528	0.327437	0.098408	0.061726
AGO2	chr8	140543587	140543977	0.648193	0.668774	0.305128	0.337576
NPL	chr1	182795658	182795905	0.291486	0.217588	0.087914	0.073504

### Sheet: Table_2
Supplementary Table 2. AML patients’ WGBS data used for AGO2 DNA methylation stratification
SampleID	Group	Study
507202	A1	Spencer et al. Cell 2017
270	A1	Xu et al. Nature 2023
798	A1	Xu et al. Nature 2023
629	A1	Xu et al. Nature 2023
427366	A1	Spencer et al. Cell 2017
412761	A1	Spencer et al. Cell 2017
168	A1	Xu et al. Nature 2023
496	A1	Xu et al. Nature 2023
504	A1	Xu et al. Nature 2023
933	A1	Xu et al. Nature 2023
3816067	A1	Spencer et al. Cell 2017
3296361	A1	Spencer et al. Cell 2017
3375182	A1	Spencer et al. Cell 2017
3868442	A1	Spencer et al. Cell 2017
2327733	A2	Spencer et al. Cell 2017
2548327	A2	Spencer et al. Cell 2017
2311636	A2	Spencer et al. Cell 2017
2573988	A2	Spencer et al. Cell 2017
546	A2	Xu et al. Nature 2023
18	A2	Xu et al. Nature 2023
260	A2	Xu et al. Nature 2023
424	A2	Xu et al. Nature 2023
773	A2	Xu et al. Nature 2023
566	A2	Xu et al. Nature 2023
472	A2	Xu et al. Nature 2023
27	A2	Xu et al. Nature 2023
1324	A2	Xu et al. Nature 2023
838	A2	Xu et al. Nature 2023
1071	A2	Xu et al. Nature 2023
418499	A2	Spencer et al. Cell 2017

### Sheet: Table_3
Supplementary Table 3. Sample from TCGA-LAML cohort used to identify TET2MUT specific differentially methylated positions (Infinium HumanMethylation450 BeadChip).
SampleID	TET2 Status
TCGA-AB-2808	WT
TCGA-AB-2812	WT
TCGA-AB-2813	WT
TCGA-AB-2814	WT
TCGA-AB-2815	WT
TCGA-AB-2817	WT
TCGA-AB-2819	WT
TCGA-AB-2820	WT
TCGA-AB-2823	WT
TCGA-AB-2828	WT
TCGA-AB-2834	WT
TCGA-AB-2835	WT
TCGA-AB-2836	WT
TCGA-AB-2842	WT
TCGA-AB-2822	MUT
TCGA-AB-2830	MUT
TCGA-AB-2845	MUT
TCGA-AB-2873	MUT
TCGA-AB-2876	MUT
TCGA-AB-2908	MUT
TCGA-AB-2928	MUT
TCGA-AB-2937	MUT
TCGA-AB-2965	MUT
TCGA-AB-2971	MUT
TCGA-AB-2996	MUT
